# Characterization of bulk phosphatidylcholine compositions in human plasma using side-chain resolving lipidomics

**DOI:** 10.1101/626986

**Authors:** Jan D. Quell, Werner Römisch-Margl, Mark Haid, Jan Krumsiek, Thomas Skurk, Anna Halama, Nisha Stephan, Jerzy Adamski, Hans Hauner, Dennis Mook-Kanamori, Robert P. Mohney, Hannelore Daniel, Karsten Suhre, Gabi Kastenmüller

**Affiliations:** Institute of Bioinformatics and Systems Biology, Helmholtz Zentrum München - German Research Center for Environmental Health, Neuherberg, Germany; Experimental Bioinformatics, TUM School of Life Sciences Weihenstephan, Technical University of Munich, Freising-Weihenstephan, Germany; Research Unit Molecular Endocrinology and Metabolism, Helmholtz Zentrum München - German Research Center for Environmental Health, Neuherberg, Germany; Institute for Computational Biomedicine, Englander Institute for Precision Medicine, Department of Physiology and Biophysics, Weill Cornell Medicine, New York City, NY, USA; Institute of Computational Biology, Helmholtz Zentrum München - German Research Center for Environmental Health, Neuherberg, Germany; ZIEL Institute for Food and Health, Core Facility Human Studies, Technical University of Munich, Freising-Weihenstephan, Germany; Else Kroener-Fresenius-Center of Nutritional Medicine, Technical University of Munich, Freising-Weihenstephan, Germany; Weill Cornell Medical College in Qatar, Education City, Qatar Foundation, Doha, Qatar; Department of Biochemistry, Yong Loo Lin School of Medicine, National University of Singapore, Singapore; Institute for Nutritional Medicine, University Hospital Klinikum rechts der Isar, Technical University of Munich, Munich, Germany; Department of Clinical Epidemiology, Leiden University Medical Center, Leiden, The Netherlands; Department of Public Health and Primary Care, Leiden University Medical Center, Leiden, The Netherlands; Metabolon, Inc, Morrisville, NC, USA; Chair of Nutrition Physiology, TUM School of Life Sciences Weihenstephan, Technical University of Munich, Freising-Weihenstephan, Germany; German Center for Diabetes Research (DZD), Neuherberg, Germany

**Keywords:** metabolomics, lipidomics, phospholipids, isobaric phosphatidylcholines, lipid species, fatty acid composition, platform comparison, harmonization, imputation

## Abstract

Kit-based assays, such as Absolute*IDQ*™ p150, are widely used in large cohort studies and provide a standardized method to quantify blood concentrations of phosphatidylcholines (PCs). Many disease-relevant associations of PCs were reported using this method. However, their interpretation is hampered by lack of functionally relevant information on the detailed fatty acid side chain compositions as only the total number of carbon atoms and double bonds is identified by the kit. To enable more substantiated interpretations, we characterized these PC sums using the side chain resolving Lipidyzer™ platform, analyzing 223 samples in parallel to the Absolute*IDQ*™. Combining these datasets, we estimated the quantitative composition of PC sums and subsequently tested their replication in an independent cohort. We identified major constituents of 28 PC sums, revealing also various unexpected compositions. As an example, PC 16:0_22:5 accounted for more than 50% of the PC sum with in total 38 carbon atoms and 5 double bonds (PC aa 38:5). For 13 PC sums, we found relatively high abundances of odd-chain fatty acids. In conclusion, our study provides insights in PC compositions in human plasma, facilitating interpretation of existing epidemiological datasets and potentially enabling imputation of PC compositions for future meta-analyses of lipidomics data.
