## Supplemental Table S2 for "Characterization of bulk phosphatidylcholine compositions in human plasma using side-chain resolving lipidomics"

### Sheet: Tabelle1
Composition	Reference	Min	Max	Mean	Median	SD	Mean difference [SD]
PC 30:0 = PC 16:0_14:0 + PC 18:0_12:0	AbsoluteIDQ	2.17	7.97	3.77	3.42	1.25	1.53
	sum(Lipidyzer)	0.6	4.8	1.85	1.65	0.89
	delta	1.57	3.17	1.91	1.77	0.36
PC 32:0 = PC 16:0_16:0 + PC 18:0_14:0	AbsoluteIDQ	8.95	22.05	13.18	12.22	3.03	-0.27
	sum(Lipidyzer)	7.19	41.83	14	13.74	3.74
	delta	1.76	19.78	0.83	1.52	0.71
PC 32:1 = PC 14:0_18:1 + PC 16:0_16:1	AbsoluteIDQ	4.79	38.24	13.42	11.09	8.15	-0.09
	sum(Lipidyzer)	4.01	41.4	14.16	12.15	8.14
	delta	0.78	3.16	0.74	1.06	0.01
PC 32:2 = PC 14:0_18:2	AbsoluteIDQ	0.66	5.99	2.55	2.32	1.27	-0.34
	sum(Lipidyzer)	1.23	6.04	2.99	2.77	1.09
	delta	0.56	0.05	0.43	0.45	0.18
PC 34:1 = PC 16:0_18:1 + PC 18:0_16:1 + PC 20:0_14:1 + PC 14:0_20:1*	AbsoluteIDQ	89.8	325.5	187.14	183.6	49.04	-1.67
	sum(Lipidyzer)	127.65	471.26	268.99	261.66	84.03
	delta	37.85	145.76	81.85	78.06	35
PC 34:2 = PC 14:0_20:2 + PC 16:0_18:2 + PC 18:1_16:1	AbsoluteIDQ	233.6	465	320.57	315.6	40.33	-5.54
	sum(Lipidyzer)	349.63	708.04	543.8	551.65	79.51
	delta	116.03	243.04	223.23	236.05	39.18
PC 34:3 = PC 14:0_20:3 + PC 16:0_18:3 + PC 18:2_16:1	AbsoluteIDQ	8.23	29	15.67	13.98	4.82	-0.22
	sum(Lipidyzer)	8.34	29.94	16.72	15.66	4.43
	delta	0.11	0.94	1.05	1.68	0.39
PC 34:4 = PC 14:0_20:4 + PC 16:0_18:4*	AbsoluteIDQ	0.65	2.72	1.41	1.34	0.52	1.77
	sum(Lipidyzer)	0.18	0.96	0.49	0.49	0.16
	delta	0.47	1.77	0.92	0.84	0.37
PC 36:0 = PC 18:0_18:0	AbsoluteIDQ	1.69	6.62	2.72	2.48	0.77	1.87
	sum(Lipidyzer)	0.56	3.5	1.27	1.24	0.39
	delta	1.12	3.12	1.44	1.24	0.39
PC 36:1 = PC 16:0_20:1 + PC 18:0_18:1 + PC 20:0_16:1*	AbsoluteIDQ	20.7	68.9	41.15	40.6	11.29	0.32
	sum(Lipidyzer)	19.85	68.55	37.5	34.64	11.16
	delta	0.85	0.35	3.66	5.96	0.13
PC 36:2 = PC 16:0_20:2 + PC 18:0_18:2 + PC 18:1_18:1	AbsoluteIDQ	125.5	256.9	190.68	189.6	27.84	-0.68
	sum(Lipidyzer)	141.63	302.37	209.51	204.41	33.51
	delta	16.13	45.47	18.83	14.81	5.67
PC 36:3 = PC 16:0_20:3 + PC 18:0_18:3 + PC 18:1_18:2	AbsoluteIDQ	84.1	222	133.31	126	31.67	-0.53
	sum(Lipidyzer)	86.21	250.69	150	141.27	35.54
	delta	2.11	28.69	16.69	15.27	3.87
PC 36:4 = PC 14:0_22:4 + PC 16:0_20:4 + PC 18:1_18:3 + PC 18:2_18:2 + PC 18:0_18:4*	AbsoluteIDQ	101.4	290.2	180.31	179.9	35.18	3.13
	sum(Lipidyzer)	47.02	98.75	70.22	69.92	10.41
	delta	54.38	191.45	110.09	109.98	24.76
PC 36:5 = PC 14:0_22:5 + PC 18:2_18:3 + PC 16:0_20:5*	AbsoluteIDQ	12.6	50.5	27.44	28.7	9.37	2.8
	sum(Lipidyzer)	0.49	2.12	1.24	1.24	0.38
	delta	12.11	48.38	26.2	27.46	8.99
PC 36:6 = PC 14:0_22:6	AbsoluteIDQ	0.39	1.69	0.91	0.9	0.33	0.39
	sum(Lipidyzer)	0.27	1.67	0.79	0.76	0.26
	delta	0.12	0.02	0.13	0.14	0.08
PC 38:0 = PC 18:0_20:0	AbsoluteIDQ	2.33	5.48	3.74	3.66	0.71	4.42
	sum(Lipidyzer)	0.35	0.92	0.6	0.59	0.12
	delta	1.98	4.56	3.14	3.07	0.6
PC 38:3 = PC 18:0_20:3 + PC 18:1_20:2 + PC 18:2_20:1 + PC 20:0_18:3*	AbsoluteIDQ	25.7	66.8	44.46	42.4	11.16	1.22
	sum(Lipidyzer)	13.72	54.35	30.82	30.43	10.15
	delta	11.98	12.45	13.64	11.97	1.01
PC 38:4 = PC 16:0_22:4 + PC 18:0_20:4 + PC 18:1_20:3 + PC 18:2_20:2	AbsoluteIDQ	54	153	99.43	95.5	21.26	2.84
	sum(Lipidyzer)	19.61	61.31	39.14	40.09	8.1
	delta	34.39	91.69	60.29	55.41	13.16
PC 38:5 = PC 16:0_22:5 + PC 18:1_20:4 + PC 18:2_20:3 + PC 18:0_20:5*	AbsoluteIDQ	34.9	84.4	57.86	58	11.88	1.56
	sum(Lipidyzer)	22.92	63.92	39.37	40.77	8.02
	delta	11.98	20.48	18.49	17.23	3.85
PC 38:6 = PC 16:0_22:6 + PC 18:2_20:4 + PC 18:1_20:5*	AbsoluteIDQ	50.4	141.6	87.19	82.9	21.12	-1.04
	sum(Lipidyzer)	67.49	188.25	109.18	100.57	26.01
	delta	17.09	46.65	21.99	17.67	4.89
PC 40:3 = PC 20:0_20:3 + PC 18:2_22:1*	AbsoluteIDQ	0.42	1.31	0.77	0.73	0.19	2.16
	sum(Lipidyzer)	0.11	0.96	0.36	0.32	0.14
	delta	0.31	0.35	0.41	0.41	0.05
PC 40:4 = PC 18:0_22:4 + PC 20:0_20:4	AbsoluteIDQ	1.84	5.56	3.46	3.25	0.89	0.75
	sum(Lipidyzer)	1.08	6.11	2.79	2.85	0.88
	delta	0.76	0.55	0.67	0.4	0
PC 40:5 = PC 18:0_22:5 + PC 18:1_22:4	AbsoluteIDQ	5.45	16.1	10.39	9.76	2.72	0.61
	sum(Lipidyzer)	4.55	16.02	8.74	8.55	2.34
	delta	0.9	0.08	1.65	1.21	0.37
PC 40:6 = PC 18:0_22:6 + PC 18:1_22:5 + PC 18:2_22:4	AbsoluteIDQ	14.3	43.5	25.21	23.5	7.46	0.04
	sum(Lipidyzer)	16.78	43.62	24.91	24.17	5.35
	delta	2.48	0.12	0.3	0.67	2.11
PC 42:6 = PC 20:0_22:6	AbsoluteIDQ	0.41	0.97	0.69	0.69	0.13	0.85
	sum(Lipidyzer)	0.27	0.86	0.58	0.57	0.13
	delta	0.14	0.11	0.11	0.13	0
PC 33:1 = PC 15:0_18:1 + PC 17:0_16:1	AbsoluteIDQ	5.38	15.34	9.27	8.81	2.43	3.22
	sum(Lipidyzer)	0.78	2.26	1.45	1.51	0.35
	delta	4.6	13.08	7.82	7.3	2.08
PC 33:2 = PC 15:0_18:2	AbsoluteIDQ	6.73	16.96	10.48	10.19	2.28	4.13
	sum(Lipidyzer)	0.63	1.65	1.07	1.07	0.19
	delta	6.1	15.31	9.41	9.12	2.1
PC 35:1 = PC 17:0_18:1	AbsoluteIDQ	3.28	14.62	7.04	6.97	2.25	2.47
	sum(Lipidyzer)	0.65	2.52	1.48	1.5	0.42
	delta	2.63	12.1	5.56	5.47	1.82
PC 35:2 = PC 17:0_18:2	AbsoluteIDQ	9.2	19.24	13.38	13.03	2.27	4.56
	sum(Lipidyzer)	1.76	4.41	3.02	2.96	0.51
	delta	7.44	14.83	10.36	10.07	1.76
PC 35:3 = PC 15:0_20:3 + PC.17.0.18.3.*	AbsoluteIDQ	4.88	13.58	7.83	7.65	1.97	3.7
	sum(Lipidyzer)	0.19	1.29	0.55	0.54	0.17
	delta	4.69	12.29	7.28	7.11	1.8
PC 35:4 = PC 15:0_20:4	AbsoluteIDQ	8.59	26.01	17.54	18.55	4.63	3.6
	sum(Lipidyzer)	0.45	1.8	0.88	0.86	0.21
	delta	8.14	24.21	16.66	17.69	4.42
PC 37:3 = PC 17:0_20:3	AbsoluteIDQ	2	6.15	3.68	3.73	0.97	2.48
	sum(Lipidyzer)	0.43	2.75	1.27	1.27	0.47
	delta	1.57	3.4	2.41	2.46	0.5
PC 37:4 = PC 17:0_20:4	AbsoluteIDQ	6.25	21	13.93	14.55	3.65	3.07
	sum(Lipidyzer)	1.05	4.38	2.73	2.81	0.75
	delta	5.2	16.62	11.2	11.74	2.91
PC 37:5 = PC 17:0_20:5 + PC.15.0.22.5.*	AbsoluteIDQ	12.5	27.9	19.34	19	3.67	5.13
	sum(Lipidyzer)	0.2	0.99	0.5	0.5	0.15
	delta	12.3	26.91	18.84	18.5	3.52
PC 37:6 = PC 15:0_22:6	AbsoluteIDQ	5.29	12.77	7.85	7.32	1.87	3.93
	sum(Lipidyzer)	0.17	0.96	0.51	0.51	0.12
	delta	5.12	11.81	7.34	6.81	1.75
PC 39:1 = PC 18:2_22:6	AbsoluteIDQ	1.27	2.64	1.82	1.8	0.31	2.55
	sum(Lipidyzer)	0.5	2.11	1.03	0.96	0.31
	delta	0.77	0.53	0.79	0.84	0
PC 39:5 = PC 17:0_22:5	AbsoluteIDQ	2.22	5.64	3.66	3.53	0.73	4.41
	sum(Lipidyzer)	0.15	0.85	0.45	0.44	0.13
	delta	2.07	4.79	3.22	3.09	0.6
PC 39:6 = PC 17:0_22:6	AbsoluteIDQ	3.54	8.53	5.34	5.01	1.12	3.95
	sum(Lipidyzer)	0.43	1.63	0.92	0.87	0.26
	delta	3.11	6.9	4.42	4.14	0.86
*) Metabolite was excluded due to missingness > 75%
Mean difference within 2 SD
Mean difference within 1 SD
