## Supplemental Table S3 for "Characterization of bulk phosphatidylcholine compositions in human plasma using side-chain resolving lipidomics"

### Sheet: Tabelle1
Lipid species	Neutral mass	AbsoluteIDQ Metabolite	Lipidyzer Metabolite	Quotient	Stability: Quotient ~ Subject			Stability: Quotient ~ Subject	Stability: Challenge (pv)
					Normal distr	Test	pv	baseline & intervention timepoints; pv	Fasting	PAT	OLTT
PC 30:0	705	PC aa C30:0	sum	(PC 16:0_14:0 + PC 18:0_12:0) / PC aa C30:0	all > 0.01	ANOVA	0.70763	0.2479	0.5	0.125	0.5
			PC 16:0_14:0	PC 16:0_14:0 / PC aa C30:0	all > 0.01	ANOVA	0.47349	0.0633	0.125	0.125	0.625
			PC 18:0_12:0	PC 18:0_12:0 / PC aa C30:0	not all > 0.01	Kruskal	<1e-5	0.07312	0.5	0.125	0.5
PC 32:0	733	PC aa C32:0	sum	(PC 16:0_16:0 + PC 18:0_14:0) / PC aa C32:0	not all > 0.01	Kruskal	0.00011	0.04372	0.75	0.125	1
			PC 16:0_16:0	PC 16:0_16:0 / PC aa C32:0	not all > 0.01	Kruskal	2e-05	0.03673	0.875	0.125	0.875
			PC 18:0_14:0	PC 18:0_14:0 / PC aa C32:0	all > 0.01	ANOVA	0.53573	0.64757	0.25	0.625	0.5
PC 32:1	731	PC aa C32:1	sum	(PC 14:0_18:1 + PC 16:0_16:1) / PC aa C32:1	all > 0.01	ANOVA	0.02667	0.01932	0.25	0.625	0.875
			PC 14:0_18:1	PC 14:0_18:1 / PC aa C32:1	all > 0.01	ANOVA	<1e-5	0.01037	0.125	0.625	0.25
			PC 16:0_16:1	PC 16:0_16:1 / PC aa C32:1	all > 0.01	ANOVA	<1e-5	0.00026	1	0.375	1
PC 32:2	729	PC aa C32:2	PC 14:0_18:2	PC 14:0_18:2 / PC aa C32:2	not all > 0.01	Kruskal	<1e-5	0.00324	0.875	0.875	0.25
PC 34:1	759	PC aa C34:1	sum	(PC 16:0_18:1 + PC 18:0_16:1 + PC 20:0_14:1) / PC aa C34:1	all > 0.01	ANOVA	0.00213	0.03408	0.75	0.125	1
			PC 16:0_18:1	PC 16:0_18:1 / PC aa C34:1	all > 0.01	ANOVA	0.02562	0.03276	0.625	0.125	1
			PC 18:0_16:1	PC 18:0_16:1 / PC aa C34:1	all > 0.01	ANOVA	0.00029	0.00093	0.125	0.25	0.125
			PC 20:0_14:1	PC 20:0_14:1 / PC aa C34:1	all > 0.01	ANOVA	<1e-5	0.01683	0.75	0.625	1
PC 34:2	757	PC aa C34:2	sum	(PC 14:0_20:2 + PC 16:0_18:2 + PC 18:1_16:1) / PC aa C34:2	all > 0.01	ANOVA	0.38377	0.63491	1	1	1
			PC 14:0_20:2	PC 14:0_20:2 / PC aa C34:2	all > 0.01	ANOVA	0.61799	0.52128	1	1	1
			PC 16:0_18:2	PC 16:0_18:2 / PC aa C34:2	all > 0.01	ANOVA	0.021	0.3006	0.375	0.875	0.625
			PC 18:1_16:1	PC 18:1_16:1 / PC aa C34:2	not all > 0.01	Kruskal	<1e-5	0.00198	0.25	0.375	0.125
PC 34:3	755	PC aa C34:3	sum	(PC 14:0_20:3 + PC 16:0_18:3 + PC 18:2_16:1) / PC aa C34:3	all > 0.01	ANOVA	0.52902	0.01258	0.375	0.25	0.375
			PC 14:0_20:3	PC 14:0_20:3 / PC aa C34:3	all > 0.01	ANOVA	4e-05	0.30886	0.125	0.25	0.25
			PC 16:0_18:3	PC 16:0_18:3 / PC aa C34:3	all > 0.01	ANOVA	<1e-5	0.5412	0.125	1	0.375
			PC 18:2_16:1	PC 18:2_16:1 / PC aa C34:3	all > 0.01	ANOVA	0.0002	0.00046	0.625	0.25	0.625
PC 34:4	753	PC aa C34:4	PC 14:0_20:4	PC 14:0_20:4 / PC aa C34:4	all > 0.01	ANOVA	<1e-5	0.00072	0.25	0.875	0.375
PC 36:0	789	PC aa C36:0	PC 18:0_18:0	PC 18:0_18:0 / PC aa C36:0	all > 0.01	ANOVA	0.477	0.22638	0.625	0.25	0.625
PC 36:1	787	PC aa C36:1	sum	(PC 16:0_20:1 + PC 18:0_18:1) / PC aa C36:1	all > 0.01	ANOVA	0.16842	0.00627	0.25	0.125	0.875
			PC 16:0_20:1	PC 16:0_20:1 / PC aa C36:1	all > 0.01	ANOVA	<1e-5	0.00085	0.25	0.125	0.625
			PC 18:0_18:1	PC 18:0_18:1 / PC aa C36:1	all > 0.01	ANOVA	0.39144	0.00727	0.25	0.125	0.875
PC 36:2	785	PC aa C36:2	sum	(PC 16:0_20:2 + PC 18:0_18:2 + PC 18:1_18:1) / PC aa C36:2	all > 0.01	ANOVA	0.03886	0.19186	0.25	0.125	0.375
			PC 16:0_20:2	PC 16:0_20:2 / PC aa C36:2	not all > 0.01	Kruskal	<1e-5	0.00171	0.375	0.125	0.125
			PC 18:0_18:2	PC 18:0_18:2 / PC aa C36:2	all > 0.01	ANOVA	0.08316	0.24538	0.125	0.125	0.375
			PC 18:1_18:1	PC 18:1_18:1 / PC aa C36:2	not all > 0.01	Kruskal	0.00031	0.25931	0.875	0.125	0.375
PC 36:3	783	PC aa C36:3	sum	(PC 16:0_20:3 + PC 18:0_18:3 + PC 18:1_18:2) / PC aa C36:3	all > 0.01	ANOVA	0.6275	0.08138	0.25	0.125	0.25
			PC 16:0_20:3	PC 16:0_20:3 / PC aa C36:3	not all > 0.01	Kruskal	<1e-5	0.00298	0.375	0.125	0.125
			PC 18:0_18:3	PC 18:0_18:3 / PC aa C36:3	all > 0.01	ANOVA	0.00016	0.31818	0.125	0.625	0.625
			PC 18:1_18:2	PC 18:1_18:2 / PC aa C36:3	not all > 0.01	Kruskal	<1e-5	0.00225	0.125	0.125	1
PC 36:4	781	PC aa C36:4	sum	(PC 14:0_22:4 + PC 16:0_20:4 + PC 18:1_18:3 + PC 18:2_18:2) / PC aa C36:4	all > 0.01	ANOVA	0.21225	0.39112	NA	0.5	1
			PC 14:0_22:4	PC 14:0_22:4 / PC aa C36:4	all > 0.01	ANOVA	0.00455	0.76886	NA	0.5	1
			PC 16:0_20:4	PC 16:0_20:4 / PC aa C36:4	not all > 0.01	Kruskal	<1e-5	0.00449	0.875	0.25	0.25
			PC 18:1_18:3	PC 18:1_18:3 / PC aa C36:4	not all > 0.01	Kruskal	<1e-5	0.19513	0.125	1	0.625
			PC 18:2_18:2	PC 18:2_18:2 / PC aa C36:4	not all > 0.01	Kruskal	<1e-5	0.0314	0.125	0.125	0.625
PC 36:5	779	PC aa C36:5	sum	(PC 14:0_22:5 + PC 18:2_18:3) / PC aa C36:5	all > 0.01	ANOVA	0.43298	0.02812	1	0.125	0.5
			PC 14:0_22:5	PC 14:0_22:5 / PC aa C36:5	all > 0.01	ANOVA	0.0002	0.01896	1	0.625	1
			PC 18:2_18:3	PC 18:2_18:3 / PC aa C36:5	all > 0.01	ANOVA	0.0212	0.02567	0.25	0.125	0.125
PC 36:6	777	PC aa C36:6	PC 14:0_22:6	PC 14:0_22:6 / PC aa C36:6	all > 0.01	ANOVA	0.68751	0.00584	0.25	0.625	0.25
PC 38:0	817	PC aa C38:0	PC 18:0_20:0	PC 18:0_20:0 / PC aa C38:0	all > 0.01	ANOVA	0.05256	0.01162	0.625	0.25	1
PC 38:3	811	PC aa C38:3	sum	(PC 18:0_20:3 + PC 18:1_20:2 + PC 18:2_20:1) / PC aa C38:3	all > 0.01	ANOVA	<1e-5	0.00772	0.5	0.125	0.25
			PC 18:0_20:3	PC 18:0_20:3 / PC aa C38:3	all > 0.01	ANOVA	<1e-5	0.00312	0.25	0.125	0.25
			PC 18:1_20:2	PC 18:1_20:2 / PC aa C38:3	all > 0.01	ANOVA	<1e-5	0.0213	0.125	1	0.375
			PC 18:2_20:1	PC 18:2_20:1 / PC aa C38:3	not all > 0.01	Kruskal	<1e-5	0.00084	0.5	0.25	0.875
PC 38:4	809	PC aa C38:4	sum	(PC 16:0_22:4 + PC 18:0_20:4 + PC 18:1_20:3 + PC 18:2_20:2) / PC aa C38:4	all > 0.01	ANOVA	0.52376	0.00557	0.25	0.125	0.625
			PC 16:0_22:4	PC 16:0_22:4 / PC aa C38:4	all > 0.01	ANOVA	2e-05	0.00239	0.625	0.875	0.375
			PC 18:0_20:4	PC 18:0_20:4 / PC aa C38:4	all > 0.01	ANOVA	0.05199	0.00537	0.375	0.125	0.625
			PC 18:1_20:3	PC 18:1_20:3 / PC aa C38:4	all > 0.01	ANOVA	2e-05	0.00383	0.125	0.25	0.125
			PC 18:2_20:2	PC 18:2_20:2 / PC aa C38:4	not all > 0.01	Kruskal	<1e-5	0.00247	0.125	0.625	0.875
PC 38:5	807	PC aa C38:5	sum	(PC 16:0_22:5 + PC 18:1_20:4 + PC 18:2_20:3) / PC aa C38:5	all > 0.01	ANOVA	2e-05	0.00803	0.625	0.25	0.25
			PC 16:0_22:5	PC 16:0_22:5 / PC aa C38:5	all > 0.01	ANOVA	<1e-5	0.0027	0.875	0.25	0.25
			PC 18:1_20:4	PC 18:1_20:4 / PC aa C38:5	all > 0.01	ANOVA	0.82498	0.00054	0.375	0.25	0.375
			PC 18:2_20:3	PC 18:2_20:3 / PC aa C38:5	all > 0.01	ANOVA	0.03257	0.01393	0.125	0.125	0.125
PC 38:6	805	PC aa C38:6	sum	(PC 16:0_22:6 + PC 18:2_20:4) / PC aa C38:6	all > 0.01	ANOVA	0.06938	0.0049	0.625	0.625	0.25
			PC 16:0_22:6	PC 16:0_22:6 / PC aa C38:6	all > 0.01	ANOVA	0.05839	0.00465	0.625	0.625	0.25
			PC 18:2_20:4	PC 18:2_20:4 / PC aa C38:6	not all > 0.01	Kruskal	<1e-5	0.03695	0.125	0.125	0.625
PC 40:3	839	PC aa C40:3	PC 20:0_20:3	PC 20:0_20:3 / PC aa C40:3	all > 0.01	ANOVA	<1e-5	0.00293	1	0.375	0.125
PC 40:4	837	PC aa C40:4	sum	(PC 18:0_22:4 + PC 20:0_20:4) / PC aa C40:4	all > 0.01	ANOVA	<1e-5	0.00127	0.25	0.875	0.125
			PC 18:0_22:4	PC 18:0_22:4 / PC aa C40:4	all > 0.01	ANOVA	<1e-5	0.00095	0.25	0.875	0.125
			PC 20:0_20:4	PC 20:0_20:4 / PC aa C40:4	all > 0.01	ANOVA	0.19594	0.39472	0.375	1	0.25
PC 40:5	835	PC aa C40:5	sum	(PC 18:0_22:5 + PC 18:1_22:4) / PC aa C40:5	all > 0.01	ANOVA	0.06767	0.01874	0.25	0.125	0.25
			PC 18:0_22:5	PC 18:0_22:5 / PC aa C40:5	all > 0.01	ANOVA	0.00534	0.00613	0.25	0.125	0.25
			PC 18:1_22:4	PC 18:1_22:4 / PC aa C40:5	all > 0.01	ANOVA	<1e-5	0.00937	0.125	0.625	1
PC 40:6	833	PC aa C40:6	sum	(PC 18:0_22:6 + PC 18:1_22:5 + PC 18:2_22:4) / PC aa C40:6	all > 0.01	ANOVA	0.82272	0.24828	NA	1	NA
			PC 18:0_22:6	PC 18:0_22:6 / PC aa C40:6	all > 0.01	ANOVA	0.08	0.00525	0.125	0.875	0.375
			PC 18:1_22:5	PC 18:1_22:5 / PC aa C40:6	all > 0.01	ANOVA	<1e-5	0.00445	0.625	0.875	0.875
			PC 18:2_22:4	PC 18:2_22:4 / PC aa C40:6	all > 0.01	ANOVA	0.02697	0.39163	NA	1	NA
PC 42:6	861	PC aa C42:6	PC 20:0_22:6	PC 20:0_22:6 / PC aa C42:6	not all > 0.01	Kruskal	0.00367	0.09525	0.5	1	1
PC 33:1	745	PC ae C34:1	sum	(PC 15:0_18:1 + PC 17:0_16:1) / PC ae C34:1	all > 0.01	ANOVA	0.0045	0.06521	NA	0.5	1
			PC 15:0_18:1	PC 15:0_18:1 / PC ae C34:1	all > 0.01	ANOVA	0.01068	0.00578	0.25	0.625	0.875
			PC 17:0_16:1	PC 17:0_16:1 / PC ae C34:1	all > 0.01	ANOVA	0.322	0.90913	NA	0.75	1
PC 33:2	743	PC ae C34:2	PC 15:0_18:2	PC 15:0_18:2 / PC ae C34:2	all > 0.01	ANOVA	<1e-5	0.00134	0.625	0.375	1
PC 35:1	773	PC ae C36:1	PC 17:0_18:1	PC 17:0_18:1 / PC ae C36:1	all > 0.01	ANOVA	0.5455	0.04657	0.25	0.375	0.875
PC 35:2	771	PC ae C36:2	PC 17:0_18:2	PC 17:0_18:2 / PC ae C36:2	all > 0.01	ANOVA	0.19747	0.02143	0.625	0.375	0.125
PC 35:3	769	PC ae C36:3	PC 15:0_20:3	PC 15:0_20:3 / PC ae C36:3	all > 0.01	ANOVA	0.00182	0.39285	0.25	0.75	0.625
PC 35:4	767	PC ae C36:4	PC 15:0_20:4	PC 15:0_20:4 / PC ae C36:4	all > 0.01	ANOVA	<1e-5	0.00486	1	0.875	0.25
PC 37:3	797	PC ae C38:3	PC 17:0_20:3	PC 17:0_20:3 / PC ae C38:3	all > 0.01	ANOVA	0.00011	0.00759	0.875	0.875	0.125
PC 37:4	795	PC ae C38:4	PC 17:0_20:4	PC 17:0_20:4 / PC ae C38:4	all > 0.01	ANOVA	0.01837	0.01961	0.875	0.375	0.125
PC 37:5	793	PC ae C38:5	PC 17:0_20:5	PC 17:0_20:5 / PC ae C38:5	all > 0.01	ANOVA	<1e-5	0.0018	0.5	0.875	0.125
PC 37:6	791	PC ae C38:6	PC 15:0_22:6	PC 15:0_22:6 / PC ae C38:6	not all > 0.01	Kruskal	<1e-5	0.05059	0.75	0.625	0.5
PC 39:1	829	PC ae C40:1	PC 18:2_22:6	PC 18:2_22:6 / PC ae C40:1	all > 0.01	ANOVA	6e-05	0.0413	1	1	0.875
PC 39:5	821	PC ae C40:5	PC 17:0_22:5	PC 17:0_22:5 / PC ae C40:5	all > 0.01	ANOVA	0.09316	0.07769	1	0.375	0.5
PC 39:6	819	PC ae C40:6	PC 17:0_22:6	PC 17:0_22:6 / PC ae C40:6	all > 0.01	ANOVA	0.41419	0.15024	0.875	0.625	0.25
alpha level for ANOVA and KRUSKAL = 0.01; for WILCOXON = 0.05
main components (largest f) of PC sums are colored in blue
