## Supplemental Table S4 for "Characterization of bulk phosphatidylcholine compositions in human plasma using side-chain resolving lipidomics"

### Sheet: Tabelle1
Lipid species	Neutral mass	AbsoluteIDQ	Lipidyzer	fraction (HuMet) [%]	fraction (QMDiab) [%]	q_mean (HuMet)	q_mean (QMDiab)	q_mean (QMDiab: male controls age≤40)	q_mean (QMDiab: male controls)	q_mean (QMDiab: female controls)	q_mean (QMDiab: cases)	KruskalWallis (q): HuMet vs. QMDiab (male controls age≤40)	Major or singular ratio	KruskalWallis (q): HuMet vs. QMDiab (maleControls)	KruskalWallis (q): HuMet vs. QMDiab	KruskalWallis (q): male controls vs. female controls vs. Cases (QMDiab)
PC 30:0	705	PC aa C30:0	PC 16:0_14:0	81.7	90.9	0.36	0.71	0.69	0.69	0.69	0.73	<0.001	different	<0.001	<0.001	0.235
			PC 18:0_12:0	18.3	9.1	0.08	0.07	0.08	0.07	0.06	0.07	0.755		0.606	0.037	0.207
PC 32:0	733	PC aa C32:0	PC 16:0_16:0	97.7	98.5	0.99	2.44	2.51	2.5	2.47	2.36	<0.001	different	<0.001	<0.001	0.647
			PC 18:0_14:0	2.3	1.5	0.02	0.04	0.04	0.04	0.04	0.03	<0.001		<0.001	<0.001	0.025
PC 32:1	731	PC aa C32:1	PC 14:0_18:1	27.8	26.1	0.27	0.34	0.35	0.35	0.39	0.33	<0.001	different	<0.001	<0.001	0.003
			PC 16:0_16:1	72.2	73.9	0.77	1.01	1.01	0.98	1	1.03	<0.001		<0.001	<0.001	0.642
PC 32:2	729	PC aa C32:2	PC 14:0_18:2	100	100	1.25	1.68	1.74	1.73	1.69	1.63	<0.001	different	<0.001	<0.001	0.197
PC 34:1	759	PC aa C34:1	PC 16:0_18:1	99.5	99.3	1.41	1.54	1.5	1.53	1.56	1.54	<0.001	different	<0.001	<0.001	0.921
			PC 18:0_16:1	0.4	0.6	0.01	0.01	0.01	0.01	0.01	0.01	<0.001		<0.001	<0.001	0.568
			PC 20:0_14:1	0.1	0.1	<0.005	<0.005	<0.005	<0.005	<0.005	<0.005	<0.001		<0.001	<0.001	0.146
PC 34:2	757	PC aa C34:2	PC 14:0_20:2	<0,05	<0,05	<0.005	<0.005	NA	NA	<0.005	NA	NA	different	NA	<0.001	NA
			PC 16:0_18:2	98.1	98.6	1.55	1.71	1.65	1.68	1.74	1.71	0.001		<0.001	<0.001	0.283
			PC 18:1_16:1	1.9	1.3	0.02	0.02	0.02	0.02	0.03	0.02	0.984		0.685	0.593	0.096
PC 34:3	755	PC aa C34:3	PC 14:0_20:3	4.5	6.8	0.05	0.09	0.08	0.09	0.09	0.09	<0.001	not different	<0.001	<0.001	0.481
			PC 16:0_18:3	44.7	33.3	0.48	0.44	0.47	0.44	0.41	0.46	0.279		0.081	0.003	0.052
			PC 18:2_16:1	50.9	59.9	0.55	0.83	0.87	0.86	0.91	0.78	<0.001		<0.001	<0.001	0.005
PC 34:4	753	PC aa C34:4	PC 14:0_20:4	100	100	0.35	1.98	2.21	2.19	2.01	1.92	<0.001	different	<0.001	<0.001	0.016
PC 36:0	789	PC aa C36:0	PC 18:0_18:0	100	100	0.45	0.67	0.66	0.66	0.7	0.66	<0.001	different	<0.001	<0.001	0.701
PC 36:1	787	PC aa C36:1	PC 16:0_20:1	3.5	3.1	0.03	0.03	0.03	0.03	0.03	0.03	0.009	not different	<0.001	<0.001	0.452
			PC 18:0_18:1	96.5	96.9	0.87	0.84	0.84	0.85	0.85	0.84	0.408		0.506	0.125	0.779
PC 36:2	785	PC aa C36:2	PC 16:0_20:2	3.4	3.5	0.04	0.03	0.03	0.03	0.03	0.04	0.258	not different	0.156	0.131	0.07
			PC 18:0_18:2	87.7	90.7	0.96	0.89	0.85	0.88	0.92	0.87	0.069		0.01	<0.001	0.091
			PC 18:1_18:1	8.9	5.8	0.09	0.05	0.06	0.05	0.06	0.06	<0.001		<0.001	<0.001	0.681
PC 36:3	783	PC aa C36:3	PC 16:0_20:3	53.6	60.8	0.63	0.68	0.65	0.65	0.64	0.72	0.018	not different	0.001	<0.001	0.044
			PC 18:0_18:3	1.5	1.3	0.02	0.01	0.01	0.01	0.01	0.01	0.004		0.002	<0.001	0.322
			PC 18:1_18:2	44.8	37.9	0.48	0.42	0.43	0.42	0.49	0.39	0.019		0.003	<0.001	<0.001
PC 36:4	781	PC aa C36:4	PC 14:0_22:4	0.4	0.2	<0.005	<0.005	<0.005	<0.005	<0.005	<0.005	<0.001	different	<0.001	<0.001	0.329
			PC 16:0_20:4	78.2	93.4	0.29	1.25	1.23	1.18	1.25	1.28	<0.001		<0.001	<0.001	0.392
			PC 18:1_18:3	2.5	0.3	0.01	<0.005	<0.005	<0.005	<0.005	<0.005	<0.001		<0.001	<0.001	0.001
			PC 18:2_18:2	18.8	6.2	0.07	0.09	0.09	0.09	0.1	0.07	0.002		<0.001	<0.001	<0.001
PC 36:5	779	PC aa C36:5	PC 14:0_22:5	39	4.5	0.02	0.04	0.03	0.04	0.05	0.03	<0.001	different	<0.001	<0.001	0.001
			PC 18:2_18:3	61	7.7	0.03	0.06	0.06	0.07	0.08	0.06	<0.001		<0.001	<0.001	0.001
PC 36:6	777	PC aa C36:6	PC 14:0_22:6	100	100	0.88	1.56	1.62	1.63	1.5	1.55	<0.001	different	<0.001	<0.001	0.329
PC 38:0	817	PC aa C38:0	PC 18:0_20:0	100	100	0.16	0.26	0.26	0.27	0.25	0.27	<0.001	different	<0.001	<0.001	0.68
PC 38:3	811	PC aa C38:3	PC 18:0_20:3	94.3	96.2	0.66	0.6	0.59	0.6	0.59	0.61	0.037	not different	0.035	0.003	0.617
			PC 18:1_20:2	2.9	2.3	0.02	0.01	0.01	0.01	0.02	0.01	<0.001		<0.001	<0.001	0.009
			PC 18:2_20:1	2.7	1.5	0.01	0.01	0.01	0.01	0.01	0.01	<0.001		<0.001	<0.001	0.085
PC 38:4	809	PC aa C38:4	PC 16:0_22:4	18.9	7.6	0.07	0.08	0.09	0.08	0.07	0.07	0.021	different	0.055	0.596	0.218
			PC 18:0_20:4	59.5	85.5	0.23	0.84	0.84	0.82	0.83	0.85	<0.001		<0.001	<0.001	0.862
			PC 18:1_20:3	19.9	6.3	0.07	0.06	0.06	0.06	0.06	0.06	0.001		<0.001	<0.001	0.036
			PC 18:2_20:2	1.6	0.5	0.01	<0.005	0.01	<0.005	0.01	<0.005	0.22		0.047	0.001	0.003
PC 38:5	807	PC aa C38:5	PC 16:0_22:5	80.5	45.7	0.54	0.51	0.54	0.53	0.51	0.51	0.974	not different	0.583	0.002	0.215
			PC 18:1_20:4	14.4	38.8	0.1	0.44	0.4	0.43	0.48	0.43	<0.001		<0.001	<0.001	0.026
			PC 18:2_20:3	5.1	4.6	0.03	0.05	0.05	0.05	0.06	0.05	<0.001		<0.001	<0.001	0.001
PC 38:6	805	PC aa C38:6	PC 16:0_22:6	98.5	88.8	1.24	1.23	1.26	1.24	1.23	1.23	0.334	not different	0.565	0.475	0.91
			PC 18:2_20:4	1.5	10	0.02	0.13	0.12	0.13	0.17	0.12	<0.001		<0.001	<0.001	<0.001
PC 40:3	839	PC aa C40:3	PC 20:0_20:3	100	100	0.46	0.87	0.86	0.85	0.82	0.93	<0.001	different	<0.001	<0.001	0.192
PC 40:4	837	PC aa C40:4	PC 18:0_22:4	88	59.8	0.7	0.59	0.59	0.58	0.57	0.59	0.002	different	<0.001	<0.001	0.733
			PC 20:0_20:4	12	40.2	0.09	0.39	0.39	0.37	0.4	0.39	<0.001		<0.001	<0.001	0.306
PC 40:5	835	PC aa C40:5	PC 18:0_22:5	93	91.4	0.77	0.59	0.58	0.6	0.6	0.58	<0.001	different	<0.001	<0.001	0.429
			PC 18:1_22:4	7	8.6	0.06	0.05	0.05	0.05	0.06	0.05	0.03		0.019	0.179	0.003
PC 40:6	833	PC aa C40:6	PC 18:0_22:6	91.8	92.7	1.04	0.86	0.86	0.84	0.86	0.86	<0.001	different	<0.001	<0.001	0.893
			PC 18:1_22:5	7	4.9	0.07	0.04	0.04	0.04	0.05	0.04	<0.001		<0.001	<0.001	0.001
			PC 18:2_22:4	1.1	2.4	0.01	0.02	0.02	0.02	0.02	0.02	<0.001		<0.001	<0.001	0.056
PC 42:6	861	PC aa C42:6	PC 20:0_22:6	100	100	0.81	1.44	1.51	1.41	1.42	1.47	<0.001	different	<0.001	<0.001	0.868
PC 33:1	745	PC ae C34:1	PC 15:0_18:1	69.7	69.8	0.1	0.14	0.13	0.13	0.14	0.14	<0.001	different	<0.001	<0.001	0.782
			PC 17:0_16:1	30.3	30.2	0.04	0.06	0.05	0.06	0.05	0.07	0.001		<0.001	<0.001	0.006
PC 33:2	743	PC ae C34:2	PC 15:0_18:2	100	100	0.1	0.16	0.15	0.15	0.16	0.17	<0.001	different	<0.001	<0.001	0.012
PC 35:1	773	PC ae C36:1	PC 17:0_18:1	100	100	0.21	0.26	0.26	0.26	0.25	0.26	<0.001	different	<0.001	<0.001	0.355
PC 35:2	771	PC ae C36:2	PC 17:0_18:2	100	100	0.22	0.29	0.28	0.29	0.28	0.29	<0.001	different	<0.001	<0.001	0.485
PC 35:3	769	PC ae C36:3	PC 15:0_20:3	100	100	0.07	0.11	0.1	0.1	0.1	0.12	<0.001	different	<0.001	<0.001	0.01
PC 35:4	767	PC ae C36:4	PC 15:0_20:4	100	100	0.05	0.06	0.05	0.05	0.06	0.07	0.33	not different	0.111	<0.001	0.001
PC 37:3	797	PC ae C38:3	PC 17:0_20:3	100	100	0.33	0.32	0.3	0.32	0.31	0.33	0.375	not different	0.544	0.389	0.573
PC 37:4	795	PC ae C38:4	PC 17:0_20:4	100	100	0.2	0.19	0.18	0.18	0.19	0.21	0.029	not different	0.264	0.728	0.067
PC 37:5	793	PC ae C38:5	PC 17:0_20:5	100	NA	0.03	NA	NA	NA	NA	NA	NA	NA	NA	NA	NA
PC 37:6	791	PC ae C38:6	PC 15:0_22:6	100	100	0.06	0.08	0.07	0.08	0.07	0.08	0.839	not different	0.085	<0.001	0.324
PC 39:1	829	PC ae C40:1	PC 18:2_22:6	100	100	0.54	1.11	1.2	1.2	1.1	1.08	<0.001	different	<0.001	<0.001	0.135
PC 39:5	821	PC ae C40:5	PC 17:0_22:5	100	NA	0.12	NA	0.09	0.11	NA	NA	0.157	not different	0.738	NA	NA
PC 39:6	819	PC ae C40:6	PC 17:0_22:6	100	100	0.17	0.15	0.16	0.16	0.14	0.15	0.091	not different	0.112	<0.001	0.1
