## Supplemental Table S5 for "Characterization of bulk phosphatidylcholine compositions in human plasma using side-chain resolving lipidomics"

### Sheet: Tabelle1
Linear Model	b	R²
PC 30:0 ~ b * (PC 16:0_14:0 + PC 18:0_12:0)	1305	0.833
PC 32:0 ~ b * (PC 16:0_16:0 + PC 18:0_14:0)	0.492	0.353
PC 32:1 ~ b * (PC 14:0_18:1 + PC 16:0_16:1)	0.973	0.951
PC 32:2 ~ b * PC 14:0_18:2	1031	0.789
PC 34:1 ~ b * (PC 16:0_18:1 + PC 18:0_16:1 + PC 20:0_14:1)	0.554	0.866
PC 34:2 ~ b * (PC 14:0_20:2 + PC 16:0_18:2 + PC 18:1_16:1)	0.393	0.494
PC 34:3 ~ b * (PC 14:0_20:3 + PC 16:0_18:3 + PC 18:2_16:1)	1	0.854
PC 34:4 ~ b * PC 14:0_20:4	2474	0.536
PC 36:0 ~ b * PC 18:0_18:0	0.756	0.143
PC 36:1 ~ b * (PC 16:0_20:1 + PC 18:0_18:1)	0.895	0.79
PC 36:2 ~ b * (PC 16:0_20:2 + PC 18:0_18:2 + PC 18:1_18:1)	0.63	0.579
PC 36:3 ~ b * (PC 16:0_20:3 + PC 18:0_18:3 + PC 18:1_18:2)	0.797	0.804
PC 36:4 ~ b * (PC 14:0_22:4 + PC 16:0_20:4 + PC 18:1_18:3 + PC 18:2_18:2)	2553	0.652
PC 36:5 ~ b * (PC 14:0_22:5 + PC 18:2_18:3)	9525	0.172
PC 36:6 ~ b * PC 14:0_22:6	0.746	0.323
PC 38:0 ~ b * PC 18:0_20:0	3.58	0.345
PC 38:3 ~ b * (PC 18:0_20:3 + PC 18:1_20:2 + PC 18:2_20:1)	0.988	0.807
PC 38:4 ~ b * (PC 16:0_22:4 + PC 18:0_20:4 + PC 18:1_20:3 + PC 18:2_20:2)	1998	0.588
PC 38:5 ~ b * (PC 16:0_22:5 + PC 18:1_20:4 + PC 18:2_20:3)	1215	0.677
PC 38:6 ~ b * (PC 16:0_22:6 + PC 18:2_20:4)	0.711	0.771
PC 40:3 ~ b * PC 20:0_20:3	-0.061	0.002
PC 40:4 ~ b * (PC 18:0_22:4 + PC 20:0_20:4)	0.826	0.672
PC 40:5 ~ b * (PC 18:0_22:5 + PC 18:1_22:4)	1.01	0.765
PC 40:6 ~ b * (PC 18:0_22:6 + PC 18:1_22:5 + PC 18:2_22:4)	0.91	0.827
PC 42:6 ~ b * PC 20:0_22:6	0.219	0.059
PC 33:1 ~ b * (PC 15:0_18:1 + PC 17:0_16:1)	4145	0.578
PC 33:2 ~ b * PC 15:0_18:2	3248	0.071
PC 35:1 ~ b * PC 17:0_18:1	4.23	0.644
PC 35:2 ~ b * PC 17:0_18:2	3.28	0.528
PC 35:3 ~ b * PC 15:0_20:3	8363	0.499
PC 35:4 ~ b * PC 15:0_20:4	11157	0.26
PC 37:3 ~ b * PC 17:0_20:3	1669	0.645
PC 37:4 ~ b * PC 17:0_20:4	3917	0.641
PC 37:5 ~ b * PC 17:0_20:5	3444	0.022
PC 37:6 ~ b * PC 15:0_22:6	5558	0.126
PC 39:1 ~ b * PC 18:2_22:6	0.446	0.203
PC 39:5 ~ b * PC 17:0_22:5	2.47	0.197
PC 39:6 ~ b * PC 17:0_22:6	3284	0.563
